# Identification and validation of drugs for repurposing in Glioblastoma: a computational and experimental workflow

**DOI:** 10.1101/2024.04.29.589520

**Authors:** Nazareno Gonzalez, Melanie Pérez Küper, Matías Garcia Fallit, Jorge A. Peña Agudelo, Alejandro J. Nicola Candia, Maicol Suarez Velandia, Guillermo A. Videla-Richardson, Marianela Candolfi

## Abstract

**Purpose:** Glioblastoma (GBM) remains a formidable challenge in oncology due to its invasiveness and resistance to treatment, i.e. surgery, radiotherapy, and chemotherapy with temozolomide. This study aimed to develop and validate an integrated model to predict the sensitivity of GBM to alternative chemotherapeutics and to identify novel candidate drugs and combinations for the treatment of GBM.

**Patients and Methods:** We utilized the drug sensitivity response data of 272 compounds from CancerRxTissue, a validated predictive model, to identify drugs with therapeutic potential for GBM. Using the IC50, we selected ’potentially effective’ drugs among those predicted to be blood-brain barrier permeable via *in silico* algorithms. We ultimately selected drugs with targets overexpressed and associated with worse prognosis in GBM for experimental *in vitro* validation.

**Results:** The workflow proposed predicted that GBM is more sensitive to Etoposide and Cisplatin, in comparison with Temozolomide, effects that were validated *in vitro* in a set of GBM cellular models. Using this workflow, we identified a set of 5 novel drugs to which GBM would exhibit high sensitivity and selected Daporinad, a blood-brain barrier permeant NAMPT inhibitor, for further preclinical *in vitro* evaluation, which aligned with the *in silico* prediction.

**Conclusion:** Our results suggest that this workflow could be useful to select potentially effective drugs and combinations for GBM, according to the molecular characteristics of the tumor. This comprehensive workflow, which integrates computational prowess with experimental validation, could constitute a simple tool for identifying and validating compounds with potential for drug reporpusing in GBM and other tumors.
