## Supplementary Table S1 for "Identification and validation of drugs for repurposing in Glioblastoma: a computational and experimental workflow"

### Sheet: Table S1 - Fig. 4A I
Ranking	Drug	median ln (IC50)	Efficacy prediction
1	1494_SN-38	-4.226	Potential effective
2	1911_Dactinomycin	-4.167	Potential effective
3	1941_Sepantronium_bromide	-3.646	Potential effective
4	1004_Vinblastine	-3.265	Potential effective
5	2048_Vinorelbine	-3.088	Potential effective
6	1031_Elesclomol	-2.993	Potential effective
7	268_Sepantronium_bromide	-2.913	Potential effective
8	461_NSC319726	-2.859	Potential effective
9	474_ARRY-520	-2.844	Potential effective
10	438_Panobinostat	-2.663	Potential effective
11	1248_Daporinad	-2.497	Potential effective
12	1180_Dinaciclib	-2.46	Potential effective
13	11_Paclitaxel	-2.42	Potential effective
14	1084_Rapamycin	-2.341	Potential effective
15	1003_Camptothecin	-2.151	Potential effective
16	1811_Dactinomycin	-2.006	Potential effective
17	1559_Luminespib	-1.823	Potential effective
18	1016_Temsirolimus	-1.787	Potential effective
19	1818_Vincristine	-1.619	Potential effective
20	208_Ispinesib_Mesylate	-1.588	Potential effective
21	1080_Paclitaxel	-1.556	Potential effective
22	1819_Docetaxel	-1.441	Potential effective
23	371_Torin_2	-1.383	Potential effective
24	432_Flavopiridol	-0.789	Potential effective
25	1511_Epirubicin	-0.679	Potential effective
26	346_THZ-2-102-1	-0.546	Potential effective
27	1166_QL-VIII-58	-0.469	Potential effective
28	1825_Podophyllotoxin_bromide	-0.45	Potential effective
29	374_GSK1059615	-0.436	Potential effective
30	1849_Sabutoclax	-0.16	Potential effective
31	51_Dasatinib	-0.129	Potential effective
32	1024_Lestaurtinib	-0.054	Potential effective
33	317_WYE-125132	-0.053	Potential effective
34	182_Obatoclax_Mesylate	-0.046	Potential effective
35	1372_Trametinib	0	Potential effective
36	328_SNX-2112	0.035	Potential effective
37	1008_Methotrexate	0.109	Potential effective
38	153_Midostaurin	0.136	Potential effective
39	1190_Gemcitabine	0.16	Potential effective
40	442_IMD-0354	0.168	Potential effective
41	308_Foretinib	0.217	Potential effective
42	1808_Topotecan	0.259	Potential effective
43	273_CUDC-101	0.317	Potential effective
44	312_Tivozanib	0.355	Potential effective
45	449_CD532	0.358	Potential effective
46	1809_Teniposide	0.491	Potential effective
47	1026_Tanespimycin	0.513	Potential effective
48	1022_AZD7762	0.563	Potential effective
49	1930_Telomerase_Inhibitor_IX	0.639	Potential effective
50	1810_Mitoxantrone	0.707	Potential effective
51	1242_(5Z)-7-Oxozeaenol	0.722	Potential effective
52	478_LDN-193189	0.73	Potential effective
53	155_Ponatinib	0.731	Potential effective
54	1060_PD0325901	0.799	Potential effective
55	2040_Foretinib	0.872	Potential effective
56	412_Venotoclax	1.028	Potential effective
57	299_OSI-027	1.031	Potential effective
58	1873_Buparlisib	1.035	Potential effective
59	1179_MK-1775	1.042	Potential effective
60	302_PI-103	1.068	Potential effective
61	159_HG6-64-1	1.13	Potential effective
62	252_WZ3105	1.159	Potential effective
63	1529_Pevonedistat	1.264	Potential effective
64	235_QL-XII-47	1.34	Potential effective
65	1014_Refametinib	1.391	Potential effective
66	1910_ABT737	1.471	Potential effective
67	1011_Navitoclax	1.499	Potential effective
68	562_AGI-6780	1.562	Potential effective
69	1051_Alisertib	1.57	Potential effective
70	431_Alisertib	1.587	Potential effective
71	331_QL-X-138	1.617	Potential effective
72	1909_Venetoclax	1.663	Potential effective
73	1243_Piperlongumine	1.704	Potential effective
74	264_ACY-1215	1.758	Potential effective
75	1263_UNC0642	1.763	Potential effective
76	226_GSK1070916	1.775	Potential effective
77	256_JW-7-24-1	1.796	Potential effective
78	1012_Vorinostat	1.853	Potential effective
79	1526_Refametinib	1.856	Potential effective
80	2171_BMS-754807	1.856	Potential effective
81	1079_Dasatinib	1.859	Potential effective
82	1498_Selumetinib	1.905	Potential effective
83	1021_Axitinib	1.914	Potential effective
84	219_AT-7519	1.96	Potential effective
85	1250_AZ960	1.965	Potential effective
86	1161_ZG-10	1.979	Potential effective
87	1192_GSK269962A	1.987	Potential effective
88	1006_Cytarabine	2.015	Potential effective
89	158_PF-562271	2.051	Potential effective
90	254_Quizartinib	2.057	Potential effective
91	1037_BX795	2.076	Potential effective
92	1218_JQ1	2.093	Potential effective
93	342_Tenovin-6	2.125	Potential effective
94	173_FH535	2.125	Potential effective
95	1919_Osimertinib	2.155	Potential effective
96	310_YM201636	2.174	Potential effective
97	29_AZ628	2.235	Potential effective
98	134_Etoposide	2.246	Potential effective
99	1239_YK-4-279	2.261	Potential effective
100	1015_CI-1040	2.343	Potential effective
101	306_Fedratinib	2.44	Potential effective
102	1936_Savolitinib	2.474	Potential effective
103	407_kb_NB_142-70	2.51	Potential effective
104	282_Pelitinib	2.519	Potential effective
105	1593_Entinostat	2.521	Potential effective
106	1917_AZD6738	2.533	Potential effective
107	1262_UNC1215	2.534	Potential effective
108	1830_Gallibiscoquinazole	2.542	Potential effective
109	1378_Bleomycin_(50_uM)	2.556	Potential effective
110	1019_Bosutinib	2.577	Potential effective
111	225_Genentech_Cpd_10	2.593	Potential effective
112	119_Lapatinib	2.611	Potential effective
113	2106_Uprosertib	2.623	Potential effective
114	1912_Afuresertib	2.629	Potential effective
115	150_Bicalutamide	2.665	Potential effective
116	1266_ICL1100013	2.718	Potential effective
117	1046_Wee1_Inhibitor	2.768	Potential effective
118	222_BX-912	2.81	Potential effective
119	1564_SCH772984	2.88	Potential effective
120	1786_AZD4547	2.881	Potential effective
121	228_AKT_inhibitor_VIII	2.882	Potential effective
122	1085_Sorafenib	2.884	Potential effective
123	1088_Irinotecan	2.886	Potential effective
124	303_PIK-93	2.888	Potential effective
125	1626_OTX015	2.893	Potential effective
126	1627_GSK343	2.909	Potential effective
127	37_Crizotinib	2.917	Potential effective
128	106_XMD8-85	2.922	Potential effective
129	1932_NVP-ADW742	2.983	Potential effective
130	1576_IWP-2	2.995	Potential effective
131	1617_AZD5582	3.006	Potential effective
132	1259_Talazoparib	3.012	Potential effective
133	1200_Fulvestrant	3.079	Potential effective
134	94_TGX221	3.086	Potential effective
135	1028_VX-702	3.088	Potential effective
136	54_CGP-082996	3.093	Potential ineffective
137	34_Imatinib	3.1	Potential ineffective
138	1939_UMI-77	3.104	Potential ineffective
139	1916_AZD5363	3.107	Potential ineffective
140	2046_MK-8776	3.111	Potential ineffective
141	1005_Cisplatin	3.178	Potential ineffective
142	1908_Ulixertinib	3.178	Potential ineffective
143	2096_VX-11e	3.195	Potential ineffective
144	344_THZ-2-49	3.208	Potential ineffective
145	356_AT7867	3.21	Potential ineffective
146	1236_UNC0638	3.214	Potential ineffective
147	262_VX-11e	3.27	Potential ineffective
148	257_NPK76-II-72-1	3.317	Potential ineffective
149	203_BMS-345541	3.338	Potential ineffective
150	305_TPCA-1	3.367	Potential ineffective
151	428_Pemetrexed	3.373	Potential ineffective
152	245_UNC0638	3.415	Potential ineffective
153	5_Sunitinib	3.45	Potential ineffective
154	1083_Crizotinib	3.455	Potential ineffective
155	292_Masitinib	3.46	Potential ineffective
156	261_TL-1-85	3.48	Potential ineffective
157	295_NVP-BHG712	3.491	Potential ineffective
158	1013_Nilotinib	3.503	Potential ineffective
159	301_PHA-793887	3.508	Potential ineffective
160	89_Parthenolide	3.519	Potential ineffective
161	1624_I-BET-762	3.563	Potential ineffective
162	408_Sphingosine_Kinase_1_Inhibitor_II	3.573	Potential ineffective
163	1838_Sinularin	3.579	Potential ineffective
164	446_MIM1	3.59	Potential ineffective
165	1558_Lapatinib	3.594	Potential ineffective
166	1241_CHIR-99021	3.615	Potential ineffective
167	1631_PRT062607	3.628	Potential ineffective
168	1054_Palbociclib	3.668	Potential ineffective
169	326_GSK690693	3.701	Potential ineffective
170	1061_SB590885	3.706	Potential ineffective
171	2044_Pyridostatin	3.712	Potential ineffective
172	1249_BMS-345541	3.723	Potential ineffective
173	330_XMD13-2	3.796	Potential ineffective
174	2170_AT13148	3.822	Potential ineffective
175	1802_Zoledronate	3.836	Potential ineffective
176	271_VNLG/124	3.843	Potential ineffective
177	329_QL-XI-92	3.852	Potential ineffective
178	1049_PD173074	3.863	Potential ineffective
179	1009_Tretinoin	3.884	Potential ineffective
180	211_TL-2-105	3.902	Potential ineffective
181	1036_PLX-4720	3.912	Potential ineffective
182	59_WZ-1-84	3.925	Potential ineffective
183	1199_Tamoxifen	3.926	Potential ineffective
184	1835_Elephantin	3.929	Potential ineffective
185	275_I-BET-762	3.968	Potential ineffective
186	1996_MIM1	3.985	Potential ineffective
187	1614_WZ4003	3.998	Potential ineffective
188	1020_Lenalidomide	4.018	Potential ineffective
189	1377_Afatinib	4.023	Potential ineffective
190	1089_Oxaliplatin	4.053	Potential ineffective
191	1613_VE-822	4.076	Potential ineffective
192	91_GSK319347A	4.088	Potential ineffective
193	1618_GSK2606414	4.092	Potential ineffective
194	1630_Entospletinib	4.108	Potential ineffective
195	1017_Olaparib	4.112	Potential ineffective
196	206_Ruxolitinib	4.13	Potential ineffective
197	294_MPS-1-IN-1	4.157	Potential ineffective
198	1371_PLX-4720	4.17	Potential ineffective
199	1177_Niraparib	4.174	Potential ineffective
200	298_OSI-930	4.213	Potential ineffective
201	1194_SB505124	4.234	Potential ineffective
202	1510_Linsitinib	4.277	Potential ineffective
203	435_C-75	4.423	Potential ineffective
204	1549_Sapitinib	4.477	Potential ineffective
205	1598_LGK974	4.488	Potential ineffective
206	1373_Dabrafenib	4.501	Potential ineffective
207	1634_AGI-6780	4.527	Potential ineffective
208	1047_Nutlin-3a_	4.537	Potential ineffective
209	1033_Vismodegib	4.538	Potential ineffective
210	253_XMD14-99	4.566	Potential ineffective
211	376_"Brivanib,_BMS-540215"	4.584	Potential ineffective
212	309_Y-39983	4.596	Potential ineffective
213	1622_Wnt-C59	4.608	Potential ineffective
214	1025_SB216763	4.611	Potential ineffective
215	1913_AGI-5198	4.617	Potential ineffective
216	2111_VE821	4.621	Potential ineffective
217	1093_GSK1904529A	4.629	Potential ineffective
218	286_KIN001-236	4.636	Potential ineffective
219	1853_OF-1	4.64	Potential ineffective
220	1621_PCI-34051	4.641	Potential ineffective
221	230_GSK429286A	4.658	Potential ineffective
222	279_BIX02189	4.663	Potential ineffective
223	332_XMD15-27	4.667	Potential ineffective
224	1530_PFI-3	4.686	Potential ineffective
225	1928_I-BRD9	4.691	Potential ineffective
226	1933_P22077	4.7	Potential ineffective
227	1855_KRAS_(G12C)_Inhibitor-12	4.705	Potential ineffective
228	1998_BPD-00008900	4.718	Potential ineffective
229	333_T0901317	4.813	Potential ineffective
230	1629_ML323	4.828	Potential ineffective
231	576_RU-SKI_43	4.832	Potential ineffective
232	1625_RVX-208	4.84	Potential ineffective
233	2045_AMG-319	4.841	Potential ineffective
234	265_Tubastatin_A	4.859	Potential ineffective
235	221_TAK-715	4.862	Potential ineffective
236	1816_Fulvestrant	4.887	Potential ineffective
237	17_Cyclopamine	4.916	Potential ineffective
238	290_KIN001-260	4.975	Potential ineffective
239	1927_GSK2578215A	4.997	Potential ineffective
240	345_KIN001-270	5.015	Potential ineffective
241	1507_Ruxolitinib	5.015	Potential ineffective
242	1048_Mirin	5.016	Potential ineffective
243	2043_BIBR-1532	5.021	Potential ineffective
244	1131_PRIMA-1MET	5.036	Potential ineffective
245	1925_GDC0810	5.059	Potential ineffective
246	1799_Ibrutinib	5.063	Potential ineffective
247	1615_CZC24832	5.092	Potential ineffective
248	1237_EPZ004777	5.098	Potential ineffective
249	1594_OSI-027	5.113	Potential ineffective
250	1806_Oxaliplatin	5.147	Potential ineffective
251	1852_LY2109761	5.207	Potential ineffective
252	1073_5-Fluorouracil	5.223	Potential ineffective
253	1635_Picolinici-acid	5.232	Potential ineffective
254	236_IC-87114	5.236	Potential ineffective
255	2107_LJI308	5.279	Potential ineffective
256	447_ETP-45835	5.296	Potential ineffective
257	1578_Leflunomide	5.299	Potential ineffective
258	1512_Cyclophosphamide	5.338	Potential ineffective
259	1804_Acetalax	5.34	Potential ineffective
260	427_Ara-G	5.391	Potential ineffective
261	1620_PFI3	5.427	Potential ineffective
262	341_Selisistat	5.481	Potential ineffective
263	266_Zibotentan	5.532	Potential ineffective
264	1931_MIRA-1	5.568	Potential ineffective
265	1563_EPZ5676	5.694	Potential ineffective
266	409_"eEF2K_Inhibitor,_A-484954"	5.716	Potential ineffective
267	1814_Nelarabine	6.042	Potential ineffective
268	1375_Temozolomide	6.073	Potential ineffective
269	1807_Carmustine	6.279	Potential ineffective
270	165_DMOG	6.646	Potential ineffective
271	1001_AICA_Ribonucleotide	8.307	Potential ineffective
