## Supplementary Table S2 for "Identification and validation of drugs for repurposing in Glioblastoma: a computational and experimental workflow"

### Sheet: Table S2 - Fig. 4A II
Ranking	Potential Effective Drugs	median ln (IC50)	BBB permeability
1	1941_Sepantronium_bromide	-3.745	SI
2	461_NSC319726	-2.81	SI
3	438_Panobinostat	-2.645	SI
4	1180_Dinaciclib	-2.459	SI
5	1248_Daporinad	-2.442	SI
6	208_Ispinesib_Mesylate	-1.586	SI
7	432_Flavopiridol	-0.746	SI
8	374_GSK1059615	-0.441	SI
9	317_WYE-125132	-0.024	SI
10	442_IMD-0354	0.163	SI
11	273_CUDC-101	0.3	SI
12	449_CD532	0.406	SI
13	1022_AZD7762	0.556	SI
14	155_Ponatinib	0.67	SI
15	478_LDN-193189	0.706	SI
16	299_OSI-027	1.035	SI
17	1873_Buparlisib	1.041	SI
18	159_HG6-64-1	1.054	SI
19	412_Venotoclax	1.054	SI
20	1179_MK-1775	1.081	SI
21	252_WZ3105	1.089	SI
22	302_PI-103	1.099	SI
23	1529_Pevonedistat	1.261	SI
24	235_QL-XII-47	1.345	SI
25	1910_ABT737	1.569	SI
26	562_AGI-6780	1.578	SI
27	1011_Navitoclax	1.602	SI
28	331_QL-X-138	1.641	SI
29	1243_Piperlongumine	1.671	SI
30	264_ACY-1215	1.762	SI
31	1909_Venetoclax	1.778	SI
32	226_GSK1070916	1.783	SI
33	256_JW-7-24-1	1.812	SI
34	1012_Vorinostat	1.867	SI
35	1192_GSK269962A	1.911	SI
36	1021_Axitinib	1.915	SI
37	1161_ZG-10	1.92	SI
38	219_AT-7519	1.925	SI
39	1250_AZ960	1.949	SI
40	158_PF-562271	2.029	SI
41	173_FH535	2.097	SI
42	1218_JQ1	2.099	SI
43	342_Tenovin-6	2.115	SI
44	310_YM201636	2.193	SI
45	1015_CI-1040	2.338	SI
46	306_Fedratinib	2.456	SI
47	1936_Savolitinib	2.478	SI
48	1917_AZD6738	2.527	SI
49	1593_Entinostat	2.529	SI
50	1262_UNC1215	2.54	SI
51	2106_Uprosertib	2.605	SI
52	119_Lapatinib	2.606	SI
53	1912_Afuresertib	2.628	SI
54	150_Bicalutamide	2.66	SI
55	1564_SCH772984	2.855	SI
56	1786_AZD4547	2.863	SI
57	106_XMD8-85	2.885	SI
58	1627_GSK343	2.9	SI
59	303_PIK-93	2.914	SI
60	37_Crizotinib	2.918	SI
61	1259_Talazoparib	2.988	SI
62	1932_NVP-ADW742	3.003	SI
63	1576_IWP-2	3.026	SI
64	94_TGX221	3.038	SI
71	1007_Docetaxel	-4.422	NO
72	1494_SN-38	-4.24	NO
73	1911_Dactinomycin	-4.184	NO
74	1004_Vinblastine	-3.289	NO
75	2048_Vinorelbine	-3.09	NO
76	1031_Elesclomol	-3.035	NO
77	474_ARRY-520	-2.848	NO
78	11_Paclitaxel	-2.519	NO
79	1084_Rapamycin	-2.331	NO
80	1003_Camptothecin	-2.127	NO
81	1811_Dactinomycin	-2	NO
82	1559_Luminespib	-1.865	NO
83	1016_Temsirolimus	-1.816	NO
84	1818_Vincristine	-1.635	NO
85	1080_Paclitaxel	-1.551	NO
86	1819_Docetaxel	-1.49	NO
87	371_Torin_2	-1.352	NO
88	1511_Epirubicin	-0.702	NO
89	1166_QL-VIII-58	-0.579	NO
90	346_THZ-2-102-1	-0.509	NO
91	1825_Podophyllotoxin_bromide	-0.465	NO
92	51_Dasatinib	-0.254	NO
93	1849_Sabutoclax	-0.14	NO
94	182_Obatoclax_Mesylate	-0.087	NO
95	1024_Lestaurtinib	-0.077	NO
96	1372_Trametinib	-0.03	NO
97	328_SNX-2112	0.035	NO
98	1190_Gemcitabine	0.05	NO
99	153_Midostaurin	0.078	NO
100	1008_Methotrexate	0.147	NO
101	308_Foretinib	0.201	NO
102	1808_Topotecan	0.28	NO
103	312_Tivozanib	0.354	NO
104	1026_Tanespimycin	0.426	NO
105	1809_Teniposide	0.507	NO
106	1930_Telomerase_Inhibitor_IX	0.651	NO
107	1242_(5Z)-7-Oxozeaenol	0.678	NO
108	1810_Mitoxantrone	0.717	NO
109	1060_PD0325901	0.786	NO
110	2040_Foretinib	0.866	NO
111	1014_Refametinib	1.304	NO
112	1051_Alisertib	1.594	NO
113	431_Alisertib	1.621	NO
114	1263_UNC0642	1.764	NO
115	1079_Dasatinib	1.767	NO
116	1526_Refametinib	1.785	NO
117	2171_BMS-754807	1.842	NO
118	1498_Selumetinib	1.853	NO
119	1006_Cytarabine	2.032	NO
120	1037_BX795	2.062	NO
121	254_Quizartinib	2.063	NO
122	1919_Osimertinib	2.165	NO
123	29_AZ628	2.208	NO
124	134_Etoposide	2.21	NO
125	1239_YK-4-279	2.246	NO
126	282_Pelitinib	2.492	NO
127	1378_Bleomycin_(50_uM)	2.506	NO
128	407_kb_NB_142-70	2.515	NO
129	1830_Gallibiscoquinazole	2.555	NO
130	1019_Bosutinib	2.574	NO
131	225_Genentech_Cpd_10	2.593	NO
132	1266_ICL1100013	2.674	NO
133	1046_Wee1_Inhibitor	2.777	NO
134	222_BX-912	2.851	NO
135	1626_OTX015	2.856	NO
136	1088_Irinotecan	2.892	NO
137	228_AKT_inhibitor_VIII	2.905	NO
138	1085_Sorafenib	2.91	NO
139	1617_AZD5582	2.959	NO
140	54_CGP-082996	3.079	NO
67	1375_Temozolomide	6.084	SI
