## Supplementary Table S3 for "Identification and validation of drugs for repurposing in Glioblastoma: a computational and experimental workflow"

### Sheet: Table S3
Pathway	Correlation	P-value	Biological significance / Example drugs
AKT_PATHWAY	-0.233821	0.0428563
ALK_PATHWAY	0.199421	0.0134307	Potential Combination / Crizotinib
BRCA_ATR_PATHWAY	0.0971316	0.384966
CASPASE_CASCADE_(APOPTOSIS)	-0.0897591	0.00368199
CTLA4_PATHWAY	0.59725	4.5096e-12	Potential Combination / Ipililumab, MDX-010, MPDL3280A, BMS-936558
HDAC_TARGETS_DN	0.414134	5.0356e-07	Potential Combination / Vorinostat, panobinostat
HER2_AMPLIFIED	0.425667	3.1859e-06	Potential Combination / Lapatinib, neratinib
IGF1R_PATHWAY	-0.334826	2.17576e-06
MTOR_PATHWAY	-0.258603	0.359153
MYC_amplified	-0.120052	0.994499
PD1_SIGNALING	-0.189168	0.00151602
PI3K_CASCADE	0.467964	3.057e-08	Potential Combination / BKM120, BAY80-6946, GDC941
PTEN_PATHWAY	-0.39591	1.40617e-05
RAS_PATHWAY	0.113953	0.162654
RB_PATHWAY	0.251982	0.000640905	Potential Combination / Important cancer drivers currently considered undruggable
RESPONSE_TO_ANDROGEN	-0.180256	3.7999e-05
RETINOL_METABOLISM	0.478395	4.51291e-11	Potential Combination / Bexarotene, alitretinoin, tretinoin, retinoic acid
VEGF_PATHWAY	0.0608078	0.202349
GP7_Estrogen_signaling	0.018469	0.477804
GP15_EGF_signailng	-0.43186	3.3053e-10
