## Supplementary Table S4 for "Identification and validation of drugs for repurposing in Glioblastoma: a computational and experimental workflow"

### Sheet: Table S4
Pathway	Correlation	P-value	Biological significance / Example drugs
AKT_PATHWAY	-0.329918	0.00369081
ALK_PATHWAY	0.318752	3.70626e-06	Potential Combination / Crizotinib
BRCA_ATR_PATHWAY	0.132002	0.0819904
CASPASE_CASCADE_(APOPTOSIS)	-0.354256	9.2023e-09
CTLA4_PATHWAY	0.545296	4.087e-12	Potential Combination / Ipililumab, MDX-010, MPDL3280A, BMS-936558
HDAC_TARGETS_DN	0.382295	8.46278e-07	Potential Combination / Vorinostat, panobinostat
HER2_AMPLIFIED	0.456848	1.08473e-08	Potential Combination / Lapatinib, neratinib
IGF1R_PATHWAY	-0.321979	8.84891e-05
MTOR_PATHWAY	0.0239677	0.130403
MYC_amplified	-0.0693444	0.434095
PD1_SIGNALING	-0.196882	0.00518287
PI3K_CASCADE	0.406556	1.40128e-05	Potential Combination / BKM120, BAY80-6946, GDC941
PTEN_PATHWAY	-0.148496	0.103149
RAS_PATHWAY	0.17381	0.0123453	Potential Combination / Important cancer drivers currently considered undruggable
RB_PATHWAY	0.379102	4.83443e-07	Potential Combination / Important cancer drivers currently considered undruggable
RESPONSE_TO_ANDROGEN	-0.352898	8.1168e-10
RETINOL_METABOLISM	0.614459	5.12965e-15	Potential Combination / Bexarotene, alitretinoin, tretinoin, retinoic acid
VEGF_PATHWAY	0.203982	0.00659858	Potential Combination / Bevacizumab, sorafenib, sunitib, pazopanib
ESTROGEN_SIGNALING	0.285258	0.00105344	Potential Combination / Tamoxifen, aromatase inhibitors (e.g., anastrozole), fulvestrant
EGF_SIGNALING	-0.349528	4.48388e-05
